# Prions induce minor genome-wide translational changes in neurons compared to glia

**DOI:** 10.1101/2020.06.26.172841

**Authors:** Claudia Scheckel, Marigona Imeri, Petra Schwarz, Adriano Aguzzi

**Author notes:** Correspondence to: Dr. Claudia Scheckel or Dr. Adriano Aguzzi, Institute of Neuropathology, University of Zurich, Rämistrasse 100, CH-8091 Zurich, Switzerland.

## Abstract

Prion diseases are caused by PrP^Sc^, a self-replicating pathologically misfolded protein that exerts toxicity predominantly in the brain. The administration of PrP^Sc^ causes a robust, reproducible and specific disease manifestation. Here we have applied a combination of translating ribosome affinity purification and ribosome profiling to identify biologically relevant prion-induced changes during disease progression in a cell-type specific and genome-wide manner. Terminally diseased mice with severe neurological symptoms showed extensive alterations in astrocytes and microglia. Surprisingly, we detected only minor changes in the translational profiles of neurons. Prion-induced alterations in glia overlapped with those identified in other neurodegenerative diseases, suggesting that similar events occur in a broad spectrum of pathologies. Our results suggest that aberrant translation within glia may suffice to cause severe neurological symptoms and may even be the primary driver of prion disease.
