## Supplementary File 1 for "Prions induce minor genome-wide translational changes in neurons compared to glia"

### Sheet: RP_Reads_Libraries
Sample name	Region	Gender	Treatment	Time point	Cre driver	Multiplex index	Unique reads	rRNA reads	% rRNA reads	Uniquely aligned reads	% uniquely aligned reads	Aligned reads in CDS	% aligned reads in CDS
CamKIIa_16wpi_ctrl_cortex_1	cortex	M	ctrl	16 wpi	CamKIIa	TACG	5919607	548656	9.26845	4758577	80.3867	4053317	85.1792
CamKIIa_16wpi_ctrl_cortex_2	cortex	F	ctrl	16 wpi	CamKIIa	ATCG	5685026	543886	9.56699	4645014	81.7061	3972258	85.5166
CamKIIa_16wpi_ctrl_cortex_3	cortex	F	ctrl	16 wpi	CamKIIa	GCTA	9262702	795813	8.59159	7564127	81.6622	6573896	86.9089
CamKIIa_16wpi_ctrl_hippocampus_1	hippocampus	M	ctrl	16 wpi	CamKIIa	AGCT	1895733	104575	5.51634	1499087	79.0769	1415644	94.4337
CamKIIa_16wpi_ctrl_hippocampus_2	hippocampus	F	ctrl	16 wpi	CamKIIa	ATCG	3528027	266529	7.55462	2709508	76.7995	2567658	94.7647
CamKIIa_16wpi_ctrl_hippocampus_3	hippocampus	F	ctrl	16 wpi	CamKIIa	GCTA	3402007	176944	5.20117	2745882	80.7136	2593832	94.4626
CamKIIa_16wpi_PrD_cortex_1	cortex	F	PrD	16 wpi	CamKIIa	GATC	4712477	315766	6.70064	3818470	81.0289	3372268	88.3146
CamKIIa_16wpi_PrD_cortex_2	cortex	F	PrD	16 wpi	CamKIIa	AGCT	7753693	602079	7.76506	6333973	81.6898	5409001	85.3967
CamKIIa_16wpi_PrD_cortex_3	cortex	M	PrD	16 wpi	CamKIIa	TCGA	9528052	864216	9.07023	7762863	81.4738	6730992	86.7076
CamKIIa_16wpi_PrD_hippocampus_1	hippocampus	M	PrD	16 wpi	CamKIIa	GATC	2901043	189465	6.53093	2278789	78.5507	2166971	95.0931
CamKIIa_16wpi_PrD_hippocampus_2	hippocampus	F	PrD	16 wpi	CamKIIa	TCGA	1668230	94383	5.65767	1277706	76.5905	1206776	94.4486
CamKIIa_16wpi_PrD_hippocampus_3	hippocampus	F	PrD	16 wpi	CamKIIa	TACG	4520661	268083	5.93017	3731208	82.5368	3562330	95.4739
CamKIIa_2wpi_ctrl_cortex_1	cortex	M	ctrl	2 wpi	CamKIIa	TAGC	6260171	417882	6.67525	5185762	82.8374	4661444	89.8893
CamKIIa_2wpi_ctrl_cortex_2	cortex	M	ctrl	2 wpi	CamKIIa	CTAG	7455168	477319	6.40253	6017989	80.7224	5425671	90.1575
CamKIIa_2wpi_ctrl_cortex_3	cortex	F	ctrl	2 wpi	CamKIIa	AGCT	3936420	294973	7.49343	3122459	79.3223	2792561	89.4347
CamKIIa_2wpi_ctrl_hippocampus_1	hippocampus	F	ctrl	2 wpi	CamKIIa	CTAG	2841956	175555	6.17726	2214658	77.9272	2109397	95.2471
CamKIIa_2wpi_ctrl_hippocampus_2	hippocampus	M	ctrl	2 wpi	CamKIIa	GATC	4166469	306132	7.34752	3239117	77.7425	3076879	94.9913
CamKIIa_2wpi_ctrl_hippocampus_3	hippocampus	M	ctrl	2 wpi	CamKIIa	TCGA	1811388	119629	6.60427	1415985	78.1713	1337542	94.4602
CamKIIa_2wpi_PrD_cortex_1	cortex	M	PrD	2 wpi	CamKIIa	GCTA	1283124	75264	5.86568	973534	75.8722	883171	90.718
CamKIIa_2wpi_PrD_cortex_2	cortex	M	PrD	2 wpi	CamKIIa	CGAT	6294324	421592	6.69797	5115544	81.2723	4607475	90.0681
CamKIIa_2wpi_PrD_cortex_3	cortex	F	PrD	2 wpi	CamKIIa	GATC	6867186	584572	8.51254	5545026	80.7467	4964762	89.5354
CamKIIa_2wpi_PrD_hippocampus_1	hippocampus	M	PrD	2 wpi	CamKIIa	CGAT	4546918	453030	9.96345	3529781	77.6302	3254462	92.2001
CamKIIa_2wpi_PrD_hippocampus_2	hippocampus	M	PrD	2 wpi	CamKIIa	TAGC	5980807	353584	5.91198	4686525	78.3594	4458182	95.1277
CamKIIa_2wpi_PrD_hippocampus_3	hippocampus	F	PrD	2 wpi	CamKIIa	AGCT	4542353	354240	7.7986	3500518	77.064	3294875	94.1254
CamKIIa_24wpi_ctrl_cortex_1	cortex	F	ctrl	24 wpi	CamKIIa	ATCG	8854627	959351	10.8345	7064111	79.7788	6037223	85.4633
CamKIIa_24wpi_ctrl_cortex_2	cortex	F	ctrl	24 wpi	CamKIIa	CGAT	7450387	649235	8.71411	5879013	78.9088	5102260	86.7877
CamKIIa_24wpi_ctrl_cortex_3	cortex	M	ctrl	24 wpi	CamKIIa	CTAG	7519597	845495	11.2439	5819957	77.3972	4914669	84.4451
CamKIIa_24wpi_ctrl_hippocampus_1	hippocampus	F	ctrl	24 wpi	CamKIIa	ATCG	5298025	418260	7.89464	4300164	81.1654	3949248	91.8395
CamKIIa_24wpi_ctrl_hippocampus_2	hippocampus	F	ctrl	24 wpi	CamKIIa	CGAT	2820338	167907	5.95344	2185074	77.4756	2061138	94.3281
CamKIIa_24wpi_ctrl_hippocampus_3	hippocampus	M	ctrl	24 wpi	CamKIIa	CTAG	3702053	240958	6.50877	2879393	77.7783	2719631	94.4515
CamKIIa_24wpi_PrD_cortex_1	cortex	M	PrD	24 wpi	CamKIIa	GATC	8084263	935384	11.5704	6530329	80.7783	5430424	83.157
CamKIIa_24wpi_PrD_cortex_2	cortex	F	PrD	24 wpi	CamKIIa	GCTA	8801237	984118	11.1816	7092601	80.5864	5860202	82.6242
CamKIIa_24wpi_PrD_cortex_3	cortex	F	PrD	24 wpi	CamKIIa	TAGC	6748805	674979	10.0015	5190910	76.916	4403493	84.8308
CamKIIa_24wpi_PrD_hippocampus_1	hippocampus	M	PrD	24 wpi	CamKIIa	GATC	2372817	252779	10.6531	1746038	73.585	1595479	91.3771
CamKIIa_24wpi_PrD_hippocampus_2	hippocampus	F	PrD	24 wpi	CamKIIa	GCTA	3912211	269151	6.87977	2931530	74.9328	2721211	92.8256
CamKIIa_24wpi_PrD_hippocampus_3	hippocampus	F	PrD	24 wpi	CamKIIa	TAGC	9886364	601069	6.07978	7842902	79.3305	7384548	94.1558
CamKIIa_terminal_ctrl_cortex_1	cortex	M	ctrl	terminal	CamKIIa	AGCT	7909974	956759	12.0956	6386887	80.7447	5256951	82.3085
CamKIIa_terminal_ctrl_cortex_2	cortex	M	ctrl	terminal	CamKIIa	ATCG	6076152	726434	11.9555	4761602	78.3654	3947300	82.8986
CamKIIa_terminal_ctrl_hippocampus_1	hippocampus	M	ctrl	terminal	CamKIIa	AGCT	5141706	284174	5.52684	4097319	79.6879	3860043	94.209
CamKIIa_terminal_ctrl_hippocampus_2	hippocampus	F	ctrl	terminal	CamKIIa	CGAT	7679490	307566	4.00503	6258878	81.5012	5998101	95.8335
CamKIIa_terminal_ctrl_hippocampus_3	hippocampus	M	ctrl	terminal	CamKIIa	CTAG	5774005	247255	4.28221	4754208	82.3381	4493468	94.5156
CamKIIa_terminal_PrD_cortex_1	cortex	M	PrD	terminal	CamKIIa	TCGA	9275592	1022838	11.0272	7482683	80.6707	6213131	83.0335
CamKIIa_terminal_PrD_cortex_2	cortex	M	PrD	terminal	CamKIIa	GCTA	7740912	825807	10.6681	6396749	82.6356	5338228	83.4522
CamKIIa_terminal_PrD_hippocampus_1	hippocampus	M	PrD	terminal	CamKIIa	TCGA	8695977	528753	6.08043	6929590	79.6873	6547373	94.4843
CamKIIa_terminal_PrD_hippocampus_2	hippocampus	F	PrD	terminal	CamKIIa	TACG	10109473	944419	9.34192	7677087	75.9395	6873134	89.5279
CamKIIa_terminal_PrD_hippocampus_3	hippocampus	M	PrD	terminal	CamKIIa	TAGC	6108528	378152	6.19056	5017692	82.1424	4662065	92.9125
CamKIIa_4wpi_ctrl_cortex_1	cortex	F	ctrl	4 wpi	CamKIIa	TACG	5048078	337620	6.68809	4011435	79.4646	3587624	89.4349
CamKIIa_4wpi_ctrl_cortex_2	cortex	M	ctrl	4 wpi	CamKIIa	CTAG	7209506	1696993	23.5383	4415812	61.2499	3213763	72.7785
CamKIIa_4wpi_ctrl_cortex_3	cortex	M	ctrl	4 wpi	CamKIIa	TCGA	3909018	530380	13.5681	3050299	78.0324	2529262	82.9185
CamKIIa_4wpi_ctrl_hippocampus_1	hippocampus	M	ctrl	4 wpi	CamKIIa	ATCG	2756309	386559	14.0245	2054321	74.5316	1813237	88.2645
CamKIIa_4wpi_ctrl_hippocampus_2	hippocampus	M	ctrl	4 wpi	CamKIIa	GCTA	6975548	505815	7.25126	5425400	77.7774	5106185	94.1163
CamKIIa_4wpi_ctrl_hippocampus_3	hippocampus	F	ctrl	4 wpi	CamKIIa	TAGC	8682271	606102	6.98092	6856621	78.9727	6456215	94.1603
CamKIIa_4wpi_PrD_cortex_1	cortex	F	PrD	4 wpi	CamKIIa	TCGA	7531312	613107	8.14077	5891896	78.232	5182318	87.9567
CamKIIa_4wpi_PrD_cortex_2	cortex	M	PrD	4 wpi	CamKIIa	GATC	9733470	1388829	14.2686	6918536	71.0799	5834287	84.3283
CamKIIa_4wpi_PrD_cortex_3	cortex	M	PrD	4 wpi	CamKIIa	AGCT	1499723	239298	15.9561	1072163	71.4907	845634	78.8718
CamKIIa_4wpi_PrD_hippocampus_1	hippocampus	M	PrD	4 wpi	CamKIIa	TACG	1191413	106072	8.90304	874494	73.3997	814626	93.154
CamKIIa_4wpi_PrD_hippocampus_2	hippocampus	F	PrD	4 wpi	CamKIIa	CGAT	942034	88254	9.36845	686537	72.8782	631065	91.92
CamKIIa_4wpi_PrD_hippocampus_3	hippocampus	M	PrD	4 wpi	CamKIIa	CTAG	6674524	718857	10.7702	4989794	74.7588	4589202	91.9718
CamKIIa_8wpi_ctrl_cortex_1	cortex	M	ctrl	8 wpi	CamKIIa	CGAT	2011474	157645	7.83729	1640911	81.5775	1449552	88.3382
CamKIIa_8wpi_ctrl_cortex_2	cortex	F	ctrl	8 wpi	CamKIIa	CTAG	7923932	531326	6.70533	6354396	80.1925	5664439	89.1421
CamKIIa_8wpi_ctrl_cortex_3	cortex	F	ctrl	8 wpi	CamKIIa	TAGC	4037124	405607	10.0469	3207998	79.4625	2761262	86.0743
CamKIIa_8wpi_ctrl_hippocampus_1	hippocampus	F	ctrl	8 wpi	CamKIIa	AGCT	1394556	74549	5.34572	1091831	78.2924	1026420	94.0091
CamKIIa_8wpi_ctrl_hippocampus_2	hippocampus	M	ctrl	8 wpi	CamKIIa	GCTA	4210201	275890	6.55289	3264530	77.5386	3066737	93.9411
CamKIIa_8wpi_ctrl_hippocampus_3	hippocampus	F	ctrl	8 wpi	CamKIIa	TCGA	2776918	217470	7.83134	2139207	77.0353	2025782	94.6978
CamKIIa_8wpi_PrD_cortex_1	cortex	M	PrD	8 wpi	CamKIIa	TAGC	6698989	547708	8.17598	5437867	81.1744	4797506	88.224
CamKIIa_8wpi_PrD_cortex_2	cortex	F	PrD	8 wpi	CamKIIa	GATC	3500570	268032	7.65681	2825260	80.7086	2531092	89.5879
CamKIIa_8wpi_PrD_cortex_3	cortex	F	PrD	8 wpi	CamKIIa	CTAG	3567043	289447	8.11448	2697045	75.6101	2331408	86.4431
CamKIIa_8wpi_PrD_hippocampus_1	hippocampus	F	PrD	8 wpi	CamKIIa	TACG	3808307	341740	8.97354	2870058	75.3631	2648536	92.2816
CamKIIa_8wpi_PrD_hippocampus_2	hippocampus	F	PrD	8 wpi	CamKIIa	ATCG	3992894	349922	8.76362	3039287	76.1174	2832760	93.2048
CamKIIa_8wpi_PrD_hippocampus_3	hippocampus	M	PrD	8 wpi	CamKIIa	CGAT	3347947	157439	4.70255	2386658	71.2872	2258217	94.6184
Cx3Cr1_16wpi_ctrl_1	hemisphere	F	ctrl	16 wpi	Cx3Cr1	CTAG	5083837	349637	6.87742	4112385	80.8914	3672285	89.2982
Cx3Cr1_16wpi_ctrl_2	hemisphere	M	ctrl	16 wpi	Cx3Cr1	CTAG	7890376	577919	7.32435	6383950	80.9081	5724872	89.676
Cx3Cr1_16wpi_ctrl_3	hemisphere	M	ctrl	16 wpi	Cx3Cr1	GCTA	2235144	192453	8.61032	1796027	80.354	1518985	84.5747
Cx3Cr1_16wpi_PrD_1	hemisphere	F	PrD	16 wpi	Cx3Cr1	GATC	3120034	271232	8.69324	2469793	79.1592	2224646	90.0742
Cx3Cr1_16wpi_PrD_2	hemisphere	M	PrD	16 wpi	Cx3Cr1	GATC	3472570	231887	6.67768	2851467	82.114	2629597	92.2191
Cx3Cr1_16wpi_PrD_3	hemisphere	M	PrD	16 wpi	Cx3Cr1	CGAT	5090410	470448	9.24185	4077506	80.1017	3593698	88.1347
Cx3Cr1_2wpi_ctrl_1	hemisphere	F	ctrl	2 wpi	Cx3Cr1	ATCG	4604654	377883	8.20654	3747409	81.3831	3413427	91.0877
Cx3Cr1_2wpi_ctrl_2	hemisphere	F	ctrl	2 wpi	Cx3Cr1	TAGC	5090998	247040	4.85249	4275282	83.9773	3945868	92.2949
Cx3Cr1_2wpi_ctrl_3	hemisphere	M	ctrl	2 wpi	Cx3Cr1	GCTA	4933305	284122	5.75926	4142368	83.9674	3831110	92.486
Cx3Cr1_2wpi_PrD_1	hemisphere	F	PrD	2 wpi	Cx3Cr1	CGAT	4455819	417712	9.37453	3595277	80.6872	3254525	90.5222
Cx3Cr1_2wpi_PrD_2	hemisphere	F	PrD	2 wpi	Cx3Cr1	CGAT	4455781	231969	5.20602	3674474	82.4653	3433098	93.431
Cx3Cr1_2wpi_PrD_3	hemisphere	M	PrD	2 wpi	Cx3Cr1	TAGC	4433693	219607	4.95314	3755010	84.6926	3488506	92.9027
Cx3Cr1_24wpi_ctrl_1	hemisphere	F	ctrl	24 wpi	Cx3Cr1	GCTA	6184497	566723	9.16361	5037285	81.4502	4204185	83.4613
Cx3Cr1_24wpi_ctrl_2	hemisphere	M	ctrl	24 wpi	Cx3Cr1	GATC	6748487	550492	8.15727	5464378	80.9719	4740314	86.7494
Cx3Cr1_24wpi_ctrl_3	hemisphere	M	ctrl	24 wpi	Cx3Cr1	AGCT	7558600	564078	7.46273	6162106	81.5244	5351146	86.8396
Cx3Cr1_24wpi_PrD_1	hemisphere	M	PrD	24 wpi	Cx3Cr1	CGAT	6405546	663247	10.3543	5067535	79.1117	4466441	88.1383
Cx3Cr1_24wpi_PrD_2	hemisphere	M	PrD	24 wpi	Cx3Cr1	TAGC	12984406	815186	6.27819	10639014	81.9369	9418708	88.5299
Cx3Cr1_24wpi_PrD_3	hemisphere	F	PrD	24 wpi	Cx3Cr1	CTAG	6492129	706967	10.8896	5243296	80.7639	4553623	86.8466
Cx3Cr1_terminal_ctrl_1	hemisphere	F	ctrl	terminal	Cx3Cr1	ATCG	2003704	198270	9.89517	1530523	76.3847	1235980	80.7554
Cx3Cr1_terminal_ctrl_2	hemisphere	F	ctrl	terminal	Cx3Cr1	CGAT	2448173	183210	7.48354	1897573	77.5098	1689580	89.039
Cx3Cr1_terminal_PrD_1	hemisphere	F	PrD	terminal	Cx3Cr1	GCTA	4902438	376678	7.68348	3985314	81.2925	3638456	91.2966
Cx3Cr1_terminal_PrD_2	hemisphere	F	PrD	terminal	Cx3Cr1	CTAG	7522814	736606	9.79163	6015289	79.9606	5581447	92.7877
Cx3Cr1_4wpi_ctrl_1	hemisphere	F	ctrl	4 wpi	Cx3Cr1	CTAG	4743480	243589	5.13524	3947374	83.2168	3681392	93.2618
Cx3Cr1_4wpi_ctrl_2	hemisphere	F	ctrl	4 wpi	Cx3Cr1	GATC	1279885	61419	4.79879	1037365	81.0514	961526	92.6893
Cx3Cr1_4wpi_ctrl_3	hemisphere	M	ctrl	4 wpi	Cx3Cr1	AGCT	5561576	366819	6.59559	4456914	80.1376	4102586	92.0499
Cx3Cr1_4wpi_PrD_1	hemisphere	F	PrD	4 wpi	Cx3Cr1	TCGA	2677255	171552	6.40776	2206812	82.4282	2010134	91.0877
Cx3Cr1_4wpi_PrD_2	hemisphere	M	PrD	4 wpi	Cx3Cr1	TACG	2070856	187020	9.03105	1604530	77.4815	1383838	86.2457
Cx3Cr1_4wpi_PrD_3	hemisphere	F	PrD	4 wpi	Cx3Cr1	ATCG	4678308	289783	6.19418	3901075	83.3865	3574012	91.6161
Cx3Cr1_8wpi_ctrl_1	hemisphere	M	ctrl	8 wpi	Cx3Cr1	TAGC	7449295	592896	7.95909	5931246	79.6216	4780460	80.5979
Cx3Cr1_8wpi_ctrl_2	hemisphere	F	ctrl	8 wpi	Cx3Cr1	GATC	3559987	266863	7.49618	2804566	78.7802	2537519	90.4781
Cx3Cr1_8wpi_ctrl_3	hemisphere	M	ctrl	8 wpi	Cx3Cr1	TACG	3591249	288718	8.03949	2914919	81.1673	2535604	86.9871
Cx3Cr1_8wpi_PrD_1	hemisphere	F	PrD	8 wpi	Cx3Cr1	CGAT	6063311	619909	10.2239	4745759	78.2701	3754635	79.1156
Cx3Cr1_8wpi_PrD_2	hemisphere	M	PrD	8 wpi	Cx3Cr1	AGCT	4367690	257252	5.88989	3579532	81.9548	3239123	90.4901
Cx3Cr1_8wpi_PrD_3	hemisphere	M	PrD	8 wpi	Cx3Cr1	TCGA	5499626	499343	9.07958	4382589	79.6889	3883474	88.6114
GFAP_16wpi_ctrl_1	hemisphere	F	ctrl	16 wpi	GFAP	GATC	10575177	1028283	9.72355	8594487	81.2704	7549891	87.8457
GFAP_16wpi_ctrl_2	hemisphere	F	ctrl	16 wpi	GFAP	GATC	10437348	1162747	11.1403	8218191	78.7383	7095403	86.3378
GFAP_16wpi_ctrl_3	hemisphere	M	ctrl	16 wpi	GFAP	TCGA	7112865	735710	10.3434	5806930	81.6398	4985609	85.8562
GFAP_16wpi_PrD_1	hemisphere	F	PrD	16 wpi	GFAP	CTAG	8541276	988551	11.5738	6814728	79.7858	5858544	85.9689
GFAP_16wpi_PrD_2	hemisphere	F	PrD	16 wpi	GFAP	CTAG	11546201	1338112	11.5892	9253926	80.1469	7909644	85.4734
GFAP_16wpi_PrD_3	hemisphere	M	PrD	16 wpi	GFAP	AGCT	9715237	968288	9.96669	8042339	82.7807	6917492	86.0134
GFAP_2wpi_ctrl_1	hemisphere	M	ctrl	2 wpi	GFAP	ATCG	6325207	703459	11.1215	4837911	76.4862	4277636	88.4191
GFAP_2wpi_ctrl_2	hemisphere	M	ctrl	2 wpi	GFAP	GCTA	6004046	628250	10.4638	4664542	77.69	4069056	87.2338
GFAP_2wpi_ctrl_3	hemisphere	F	ctrl	2 wpi	GFAP	CTAG	7482274	797963	10.6647	5918324	79.0979	5123071	86.5629
GFAP_2wpi_PrD_1	hemisphere	M	PrD	2 wpi	GFAP	CGAT	816542	61053	7.47702	492312	60.2923	280594	56.9952	excluded
GFAP_2wpi_PrD_2	hemisphere	M	PrD	2 wpi	GFAP	TAGC	5767135	534452	9.2672	4653107	80.6832	4088828	87.8731
GFAP_2wpi_PrD_3	hemisphere	F	PrD	2 wpi	GFAP	TAGC	11294268	1092397	9.67214	9036428	80.009	7688706	85.0857
GFAP_24wpi_ctrl_1	hemisphere	F	ctrl	24 wpi	GFAP	TCGA	8825139	1013683	11.4863	7187745	81.4463	6397322	89.0032
GFAP_24wpi_ctrl_2	hemisphere	F	ctrl	24 wpi	GFAP	TCGA	10006688	1322029	13.2115	7914024	79.0873	6972716	88.1058
GFAP_24wpi_ctrl_3	hemisphere	M	ctrl	24 wpi	GFAP	TCGA	7718254	903193	11.702	6103482	79.0785	5370033	87.9831
GFAP_24wpi_PrD_1	hemisphere	F	PrD	24 wpi	GFAP	TACG	10040021	934856	9.3113	8294311	82.6125	7477435	90.1514
GFAP_24wpi_PrD_2	hemisphere	F	PrD	24 wpi	GFAP	TACG	8855825	947875	10.7034	7106476	80.2463	6350742	89.3656
GFAP_24wpi_PrD_3	hemisphere	M	PrD	24 wpi	GFAP	TACG	4132475	443064	10.7215	3326673	80.5007	2949458	88.6609
GFAP_terminal_ctrl_1	hemisphere	F	ctrl	32 wpi	GFAP	TCGA	8241346	1095117	13.2881	6446207	78.2179	5563152	86.3012
GFAP_terminal_ctrl_2	hemisphere	F	ctrl	32 wpi	GFAP	ATCG	7553651	986762	13.0634	5965812	78.9792	5088514	85.2946
GFAP_terminal_ctrl_3	hemisphere	M	ctrl	32 wpi	GFAP	CGAT	8330897	888266	10.6623	6751044	81.0362	5950384	88.1402
GFAP_terminal_PrD_1	hemisphere	F	PrD	32 wpi	GFAP	TACG	8367357	839109	10.0284	6659864	79.5934	5836070	87.6305
GFAP_terminal_PrD_2	hemisphere	F	PrD	32 wpi	GFAP	GCTA	8077422	733403	9.07967	6561456	81.2321	5766764	87.8885
GFAP_terminal_PrD_3	hemisphere	M	PrD	32 wpi	GFAP	TAGC	9392348	657552	7.00093	7657729	81.5316	6780630	88.5462
GFAP_4wpi_ctrl_1	hemisphere	M	ctrl	4 wpi	GFAP	TCGA	6672775	582691	8.73236	5339215	80.0149	4773670	89.4077
GFAP_4wpi_ctrl_2	hemisphere	M	ctrl	4 wpi	GFAP	AGCT	6131997	1003317	16.362	4679978	76.3206	3898737	83.3067
GFAP_4wpi_ctrl_3	hemisphere	F	ctrl	4 wpi	GFAP	TACG	13344768	1789863	13.4125	10447315	78.2877	8844216	84.6554
GFAP_4wpi_PrD_1	hemisphere	M	PrD	4 wpi	GFAP	TACG	4565847	334199	7.31954	3806728	83.374	3391946	89.104
GFAP_4wpi_PrD_2	hemisphere	F	PrD	4 wpi	GFAP	GATC	7255978	1439527	19.8392	5150165	70.9782	4088412	79.3841
GFAP_4wpi_PrD_3	hemisphere	M	PrD	4 wpi	GFAP	TCGA	9554661	1122053	11.7435	7854766	82.2087	6527715	83.1051
GFAP_8wpi_ctrl_1	hemisphere	F	ctrl	8 wpi	GFAP	CTAG	6638522	727436	10.9578	5176134	77.9712	4367382	84.3754
GFAP_8wpi_ctrl_2	hemisphere	M	ctrl	8 wpi	GFAP	CGAT	8132185	1145931	14.0913	6125946	75.3296	5069106	82.7481
GFAP_8wpi_ctrl_3	hemisphere	F	ctrl	8 wpi	GFAP	TAGC	9422311	1236689	13.1251	7406367	78.6046	6224947	84.0486
GFAP_8wpi_PrD_1	hemisphere	F	PrD	8 wpi	GFAP	GATC	5157797	618366	11.989	3941364	76.4156	3273611	83.0578
GFAP_8wpi_PrD_2	hemisphere	F	PrD	8 wpi	GFAP	ATCG	15946796	1756023	11.0118	12556344	78.739	10835472	86.2948
GFAP_8wpi_PrD_3	hemisphere	M	PrD	8 wpi	GFAP	GCTA	13334796	1777668	13.331	10303109	77.2648	8557366	83.0562
noCre_cortex_PrD_13	cortex	M	-	-	-	TACG	1611075	156755	9.72984	1041614	64.6534	761235	73.0823
noCre_cortex_PrD_16	cortex	M	-	-	-	ATCG	1899141	147868	7.78605	1309947	68.9758	818700	62.4987
noCre_hippocampus_PrD_14	hippocampus	M	-	-	-	TACG	847114	49305	5.82035	482630	56.9734	337140	69.8548
noCre_hemisphere_PrD_11	hemisphere	M	-	-	-	TACG	840026	60170	7.16287	431769	51.3995	224129	51.9095
noCre_hemisphere_PrD_17	hemisphere	M	-	-	-	GCTA	731409	54195	7.40967	532572	72.8145	362130	67.9964
noCre_hemisphere_PrD_20	hemisphere	F	-	-	-	ATCG	1408420	114416	8.12371	784459	55.6978	391564	49.9152
noCre_hemisphere_PrD_3B	hemisphere	unknown	-	-	-	TAGC	2374566	184901	7.78673	1828054	76.9848	1354882	74.1161
noCre_hemisphere_PrD_3C	hemisphere	unknown	-	-	-	AGCT	1302077	110548	8.49013	1025182	78.7344	837583	81.7009
noCre_hemisphere_PrD_4	hemisphere	unknown	-	-	-	TAGC	1950086	201467	10.3312	1367169	70.1081	854890	62.5299
noCre_hemisphere_PrD_6	hemisphere	unknown	-	-	-	TACG	1849891	233140	12.6029	1366197	73.8528	978215	71.6013
PV_16wpi_ctrl_1	hemisphere	F	ctrl	16 wpi	PV	AGCT	6509412	356248	5.47281	5214466	80.1066	4796200	91.9787
PV_16wpi_ctrl_2	hemisphere	M	ctrl	16 wpi	PV	TCGA	9613135	507714	5.28146	7717471	80.2805	7155818	92.7223
PV_16wpi_ctrl_3	hemisphere	F	ctrl	16 wpi	PV	TACG	3256453	304993	9.3658	2667976	81.9289	2345836	87.9257
PV_16wpi_PrD_1	hemisphere	M	PrD	16 wpi	PV	TAGC	5160766	251839	4.87988	4197441	81.3337	3912102	93.2021
PV_16wpi_PrD_2	hemisphere	F	PrD	16 wpi	PV	CGAT	9992620	451781	4.52115	8133569	81.3958	7552662	92.8579
PV_16wpi_PrD_3	hemisphere	F	PrD	16 wpi	PV	TAGC	4901044	200183	4.0845	3883783	79.244	3621006	93.234
PV_2wpi_ctrl_1	hemisphere	F	ctrl	2 wpi	PV	CGAT	1321952	99109	7.49717	1039251	78.6149	920918	88.6136
PV_2wpi_ctrl_2	hemisphere	M	ctrl	2 wpi	PV	TAGC	4134251	395682	9.57083	3234253	78.2307	2810359	86.8936
PV_2wpi_ctrl_3	hemisphere	M	ctrl	2 wpi	PV	TCGA	2329740	107626	4.61966	1908669	81.9263	1750336	91.7045
PV_2wpi_PrD_1	hemisphere	F	PrD	2 wpi	PV	CTAG	7376784	521047	7.06334	5946665	80.6132	5314643	89.3718
PV_2wpi_PrD_2	hemisphere	M	PrD	2 wpi	PV	GATC	8875792	739507	8.33173	7226425	81.4172	6375303	88.2221
PV_2wpi_PrD_3	hemisphere	M	PrD	2 wpi	PV	AGCT	4859543	250057	5.14569	4047623	83.2923	3673292	90.7518
PV_24wpi_ctrl_1	hemisphere	F	ctrl	24 wpi	PV	CTAG	4271766	154503	3.61684	3556191	83.2487	3362971	94.5667
PV_24wpi_ctrl_2	hemisphere	M	ctrl	24 wpi	PV	GATC	6240974	500065	8.01261	5040968	80.7721	4673776	92.7158
PV_24wpi_ctrl_3	hemisphere	M	ctrl	24 wpi	PV	AGCT	9897366	743140	7.50846	8037208	81.2055	7379547	91.8173
PV_24wpi_PrD_1	hemisphere	F	PrD	24 wpi	PV	ATCG	8278617	627591	7.58087	6714698	81.1089	6189299	92.1754
PV_24wpi_PrD_2	hemisphere	M	PrD	24 wpi	PV	GCTA	8275443	463261	5.59802	6782677	81.9615	6351219	93.6388
PV_24wpi_PrD_3	hemisphere	M	PrD	24 wpi	PV	CGAT	10780001	690319	6.4037	8853051	82.1248	8226081	92.918
PV_terminal_ctrl_1	hemisphere	F	ctrl	terminal	PV	GCTA	6249243	603371	9.65511	4407054	70.5214	3844742	87.2406
PV_terminal_ctrl_2	hemisphere	F	ctrl	terminal	PV	TACG	5368428	503403	9.3771	4233076	78.8513	3812053	90.054
PV_terminal_ctrl_3	hemisphere	M	ctrl	terminal	PV	AGCT	6395892	546491	8.54441	5123792	80.1107	4490488	87.6399
PV_terminal_PrD_1	hemisphere	F	PrD	terminal	PV	ATCG	5560411	534617	9.6147	4457683	80.1682	3929172	88.1438
PV_terminal_PrD_2	hemisphere	F	PrD	terminal	PV	TCGA	5818684	522603	8.98146	4563064	78.4209	3946922	86.4972
PV_terminal_PrD_3	hemisphere	M	PrD	terminal	PV	GATC	4120057	361173	8.76621	3192707	77.4918	2803454	87.8081
PV_4wpi_ctrl_1	hemisphere	M	ctrl	4 wpi	PV	CGAT	8337806	869653	10.4302	6453111	77.3958	5747368	89.0635
PV_4wpi_ctrl_2	hemisphere	F	ctrl	4 wpi	PV	TAGC	12371774	1997328	16.1442	9096362	73.5251	7771228	85.4323
PV_4wpi_ctrl_3	hemisphere	M	ctrl	4 wpi	PV	GCTA	5295815	352591	6.65792	4305811	81.3059	3862827	89.7119
PV_4wpi_PrD_1	hemisphere	M	PrD	4 wpi	PV	AGCT	9690837	980751	10.1204	7622224	78.6539	6828033	89.5806
PV_4wpi_PrD_2	hemisphere	F	PrD	4 wpi	PV	TCGA	9697266	1214490	12.524	7576408	78.1293	6589364	86.9721
PV_4wpi_PrD_3	hemisphere	F	PrD	4 wpi	PV	ATCG	4115815	454810	11.0503	3380969	82.1458	2904288	85.9011
PV_8wpi_ctrl_1	hemisphere	F	ctrl	8 wpi	PV	ATCG	10221028	1445053	14.138	7810484	76.4158	6862191	87.8587
PV_8wpi_ctrl_2	hemisphere	M	ctrl	8 wpi	PV	GCTA	10439240	1110910	10.6417	8615122	82.5263	7670459	89.0348
PV_8wpi_ctrl_3	hemisphere	M	ctrl	8 wpi	PV	GATC	3809559	214469	5.62976	3112997	81.7154	2865939	92.0637
PV_8wpi_PrD_1	hemisphere	M	PrD	8 wpi	PV	CTAG	9804928	1099025	11.2089	7958796	81.1714	7004559	88.0103
PV_8wpi_PrD_2	hemisphere	M	PrD	8 wpi	PV	GATC	6817493	829269	12.1638	5479517	80.3744	4813861	87.8519
PV_8wpi_PrD_3	hemisphere	F	PrD	8 wpi	PV	CTAG	5223028	340643	6.52194	3931525	75.2729	3525200	89.665
